# Adaptive shifts in gene regulation underlie a developmental delay in thermogenesis in high-altitude deer mice

**DOI:** 10.1101/2019.12.17.880112

**Authors:** Jonathan P. Velotta, Cayleih E. Robertson, Rena M. Schweizer, Grant B. McClelland, Zachary A. Cheviron

## Abstract

Aerobic performance is tied to fitness as it influences an animal’s ability to find food, escape predators, or survive extreme conditions. At high altitude, where low O_2_ availability and persistent cold prevail, maximum metabolic heat production (thermogenesis) is an aerobic performance trait that is intimately linked to survival. Understanding how thermogenesis evolves to enhance survival at high altitude will yield insight into the links between physiology, performance, and fitness. Recent work in deer mice (*Peromyscus maniculatus*) has shown that adult mice native to high-altitude have higher thermogenic capacities under hypoxia compared to lowland conspecifics, but developing high-altitude pups delay the onset of thermogenesis. This suggests that natural selection on thermogenic capacity varies across life stages. To determine the mechanistic cause of this ontogenetic delay, we analyzed the transcriptomes of thermo-effector organs – brown adipose tissue and skeletal muscle – in developing deer mice native to low- and high-altitude. We demonstrate that the developmental delay in thermogenesis is associated with adaptive shifts in the expression of genes involved in nervous system development, fuel/O_2_ supply, and oxidative metabolism gene pathways. Our results demonstrate that selection has modified the developmental trajectory of the thermoregulatory system at high altitude and has done so by acting on the regulatory systems that control the maturation of thermo-effector tissues. We suggest that the cold and hypoxic conditions of high altitude may force a resource allocation trade-off, whereby limited energy is allocated to developmental processes such as growth, versus active thermogenesis during early development.
