## Supplemental Table S3 for "Adaptive shifts in gene regulation underlie a developmental delay in thermogenesis in high-altitude deer mice"

### Sheet: bat_anova_table.full
			Population Effect		Age Effect		Interaction Effect		VO2 correlation
Module Name	Module Color	Module Size	F-value	p-value	F-value	p-value	F-value	p-value	r	p-value
B0	grey	1588	0.1804	1	0.4698	1	1.018	1	-0.0442962	0.8253
B1	black	454	92.2527	<0.001	4.8352	1	1.1074	1	-0.216535	0.4155
B2	blue	1022	7.4139	0.4066	3.2182	1	5.3566	1	-0.49152	0.015
B3	brown	773	26.9614	<0.001	20.7931	<0.001	1.6661	1	0.670905	<0.001
B4	cyan	252	18.5857	0.0076	38.1021	<0.001	0.4289	1	-0.564953	0.0038
B5	darkgreen	119	0.0991	1	0.0133	1	0.0099	1	0.126739	0.6579
B6	darkgrey	96	0.4456	1	1.5167	1	3.7508	1	0.236756	0.397
B7	darkmagenta	64	6.0736	0.7486	5.0662	1	4.3777	1	-0.0785814	0.7822
B8	darkolivegreen	64	2.6526	1	5.8016	0.8512	0.0001	1	0.114403	0.6579
B9	darkorange	83	33.6551	<0.001	14.1769	0.0266	0.5899	1	-0.176759	0.5429
B10	darkred	122	0.34	1	0.0967	1	0.0155	1	-0.129208	0.6579
B11	darkturquoise	99	162.108	<0.001	26.836	<0.001	0.044	1	-0.471475	0.0206
B12	green	605	21.4842	<0.001	128.232	<0.001	4.899	1	-0.811452	<0.001
B13	greenyellow	268	0.1441	1	13.1543	0.0418	0.4997	1	-0.265312	0.3384
B14	grey60	177	3.637	1	12.9	0.0456	3.8445	1	0.228239	0.41
B15	lightcyan	226	37.4639	<0.001	4.4156	1	0.0857	1	0.118321	0.6579
B16	lightgreen	149	2.6939	1	25.8825	<0.001	0.0594	1	-0.548496	0.005
B17	lightyellow	144	7.0888	0.47	4.1025	1	1.4873	1	0.088033	0.7607
B18	magenta	334	8.1469	0.2926	4.594	1	2.2226	1	0.0504706	0.8253
B19	midnightblue	235	2.2651	1	0.2665	1	0.3054	1	0.0666224	0.8104
B20	orange	85	1.1066	1	0.017	1	1.5079	1	-0.16778	0.5429
B21	paleturquoise	65	5.9215	0.8018	9.853	0.1444	0.1076	1	0.262544	0.3384
B22	pink	445	3.358	1	0.012	1	2.7495	1	0.248928	0.3698
B23	purple	301	98.7967	<0.001	0.9144	1	3.7511	1	0.303541	0.2564
B24	red	463	1.5948	1	1.889	1	1.2299	1	-0.171269	0.5429
B25	royalblue	129	1.4062	1	2.1593	1	0.8053	1	-0.0230888	0.8969
B26	saddlebrown	66	3.1076	1	0.1572	1	2.975	1	0.0484553	0.8253
B27	salmon	254	7.9804	0.3154	41.0602	<0.001	0.3837	1	-0.405156	0.0603
B28	sienna3	63	0.062	1	0.1709	1	0.0214	1	-0.0625916	0.8104
B29	skyblue	72	8.0899	0.3002	0.8305	1	0.0107	1	-0.191591	0.5025
B30	skyblue3	61	69.544	<0.001	0.0003	1	1.3577	1	-0.219271	0.4155
B31	steelblue	65	12.4401	0.0532	1.9271	1	0.204	1	0.155032	0.5796
B32	tan	267	0.0698	1	32.8955	<0.001	0.3584	1	-0.52061	0.0087
B33	turquoise	1073	0.6548	1	53.9343	<0.001	0.8456	1	0.638876	<0.001
B34	violet	64	1.9324	1	1.6678	1	0.3737	1	0.115571	0.6579
B35	white	74	37.2822	<0.001	0.8507	1	0.0185	1	-0.449191	0.0293
B36	yellow	708	26.5177	<0.001	51.4721	<0.001	1.5233	1	0.582552	<0.001
B37	yellowgreen	63	0.0263	1	0.4186	1	5.1853	1	-0.274044	0.3384
